# Adaptation and convergence in circadian-related genes in Iberian freshwater fish

**DOI:** 10.1101/706713

**Authors:** João M Moreno, Tiago F Jesus, Vitor C Sousa, Maria M Coelho

## Abstract

**Background:** The circadian clock is a biological timing system that improves the ability of organisms to deal with environmental fluctuations. At the molecular level it consists of a network of transcription-translation feedback loops, involving genes that activate (*bmal* and *clock* – positive loop) and repress expression (cryptochrome (*cry*) and period (*per*) – negative loop). This is regulated by daily alternations of light but can also be affected by temperature. Fish, as ectothermic, depend on the environmental temperature and thus are good models to study its integration within the circadian system. Here, we studied the molecular evolution of circadian genes in four *Squalius* freshwater fish species, distributed across Western Iberian rivers affected by two climatic types with different environmental conditions (e.g. light and temperature). *S. carolitertii* and *S. pyrenaicus* inhabit the colder northern region under Atlantic climate type, while *S. torgalensis, S. aradensis* and some populations of *S. pyrenaicus* inhabit the warmer southern region affected by summer droughts, under Mediterranean climate type.

**Results:** We identified 16 circadian-core genes in the *Squalius* species using a comparative transcriptomics approach. We detected evidence of positive selection in nine of these genes using methods based on dN/dS. Positive selection was mainly found in *cry* and *per* genes of the negative loop of the cycle, with 11 putatively adaptive substitutions mostly located on protein domains. Evidence for positive selection is predominant in southern populations affected by the Mediterranean climate type. By predicting protein features we found that changes at sites under positive selection can impact protein thermostability by changing their aliphatic index and isoelectric point. Additionally, in nine genes, the phylogenetic clustering of species that belong to different clades but inhabit southern basins with similar environmental conditions indicated evolutionary convergence.

**Conclusions:** Our results support that temperature may be a strong selective pressure driving the evolution of genes involved in the circadian system. By integrating sequence-based functional protein prediction with dN/dS-based methods to detect selection we also uncovered adaptive convergence in the southern populations, probably related to their similar thermal conditions.
