## Supplementary material for "Adaptation and convergence in circadian-related genes in Iberian freshwater fish": Table S1

### Sheet: Genes final
				Gene ontology annotation
	Gene symbol	Gene name	Gene size (bp)	Biological process	Molecular function	ENA accession numbers
	cry1aa	cryptochrome circadian clock 1aa	1860	· entrainment of circadian clock	· protein binding	LS999803 to LS999807
				· response to light stimulus
				· negative regulation of transcription
				· response to hydrogen peroxide
	cry1ab	cryptochrome circadian clock 1ab	1821	· negative regulation of transcription	· non-annotated	LS999808 to LS999812
	cry1ba	cryptochrome circadian clock 1ba	1983	· response to light stimulus	· non-annotated	LS999813 to LS999817
				· response to temperature stimulus
				· negative regulation of transcription
	cry1bb	cryptochrome circadian clock 1bb	1923	· negative regulation of transcription	· non-annotated	LS999818 to LS999822
	cry2	cryptochrome circadian clock 2	1794	· response to light stimulus	· non-annotated	LS999666 to LS999670
				· response to temperature stimulus
				· negative regulation of transcription
	cry3	cryptochrome circadian clock 3	1674	· signal transduction	· photoreceptor activity	LS999671 to LS999675
	per1a	period circadian clock 1a	3690	· photoperiodism	· transcription corepressor binding	LS999650 to LS999654
	per1b	period circadian clock 1b	4248	· regulation of circadian system	· chromatin binding	LS999655 to LS999659
				· response to light stimulus	· transcription corepressor binding
				· response to temperature stimulus
				· visual perception	· transcription regulatory region sequence-specific DNA binding
	per2	period circadian clock 2	4197	· entrainment of circadian clock by photoperiod	· chromatin binding	LS999660 to LS999665
				· response to light stimulus	· transcription corepressor binding
				· response to cold
				· response to UV radiation	· transcription regulatory region sequence-specific DNA binding
				· positive regulation of circadian rhythm
	per3	period circadian clock 3	3843	· circadian regulation of gene expression	· transcription corepressor binding	LS999676 to LS999681
				· photoperiodism
	clocka	clock circadian clock regulator a	2676	· circadian regulation of gene expression	· DNA binding	LS999682; LS999684 to LS999685; LR782551 to LR782552
				· circadian rhythm	· protein binding
				· photoperiodism	· protein dimerization activity
				· positive regulation of gene expression	· DNA binding transcription factor activity, RNA polymerase II-specific
				· positive regulation of transcription
				· response to temperature stimulus
				· response to light stimulus
	clockb	clock circadian clock regulator b	2460	· circadian rhythm	· DNA binding	LS999687 to LS999691
				· photoperiodism	· protein binding
				· regulation of transcription	· protein dimerization activity
				· response to light stimulus
	clock2 (npas2)	neuronal PAS domain protein 2	2547	· circadian rhythm	· DNA binding	LR215816 to LR215820
				· photoperiodism	· protein dimerization activity
				· regulation of transcription, DNA-templated
				· response to light stimulus
	bmal1a (arntl1a)	aryl hydrocarbon receptor nuclear translocator-like 1a	1878	· circadian system	· DNA binding	LS999645 to LS999649
				· photoperiodism	· protein binding
				· negative regulation of transcription	· protein dimerization activity
				· positive regulation of transcription
				· response to light stimulus
	bmal1b (arntl1b)	aryl hydrocarbon receptor nuclear translocator-like 1b	1866	· photoperiodism	· DNA binding	LS999640 to LS999644
				· negative regulation of transcription	· chromatin binding
				· positive regulation of transcription	· protein binding
				· regulation of gene expression	· protein dimerization activity
	bmal2 (arntl2)	aryl hydrocarbon receptor nuclear translocator-like 2	1893	· circadian rhythm	· DNA binding transcription factor activity	LS999568 to LS999572
				· photoperiodism
				· regulation of transcription	· protein binding
				· response to light stimulus	· protein dimerization activity
