## Supplementary material for "Adaptation and convergence in circadian-related genes in Iberian freshwater fish": Table S2

### Sheet: Folha1
	Species	Protein	ENA accession number of coding gene	Uniprot accession number
	Danio rerio	CRY1AA	AAI63354	A4QN37
		CRY1AB	AB042249	Q9I916
		CRY1BA	BC095305	B0S7X5
		CRY1BB	BC164795	Q4V9Q3
		CRY2	AB042252	Q9I913
		CRY3	AB042253	Q9I912
		PER1A	BC163543	Q7SZZ4
		PER1B	AAI63718	B3DK47
		PER2	AAO38747	Q7T1C9
		PER3	AAF87986	Q9I8L4
		CLOCKA	AAD27749	Q9W6J4
		CLOCKB	AAI62682	B3DH92
		CLOCK2 (NPAS2)	AAI63256	Q8JIG3
		BMAL1A	AAF64395	Q9I879
		BMAL1B	BAC02688	Q8JIG1
		BMAL2	AAF64396	Q9IAU1
	Drosophila melanogaster	CRYPTOCHROME	AF099734	O77059
		PERIOD	AAB87476	P07663
		CLOCK	AF065133	O61735
		CYCLE	AF069998	O61734
