## Supplementary material for "Adaptation and convergence in circadian-related genes in Iberian freshwater fish": Table S3

### Sheet: PPI
	Protein	Interactors	Interactor description	Score of interaction
	CRY1AA	PER2	Period circadian clock 2	0.998
		BMAL1A	aryl hydrocarbon receptor nuclear translocator-like 1a	0.988
		PER1B	Period circadian clock 1B	0.982
		PER3	Period circadian clock 3	0.977
		PER1A	Period circadian clock 1A	0.957
		CLOCKB	Clock circadian clock regulator b	0.93
		TIMELESS	Timeless circadian clock	0.927
		BHLHe41	basic helix-loop-helix family, member e41	0.914
		TEFa	Thyrotrophic embryonic factor alpha	0.904
		BMAL1B	aryl hydrocarbon receptor nuclear translocator-like 1b	0.898
	CRY1AB	PER2	Period circadian clock 2	0.968
		PER1B	Period circadian clock 1B	0.964
		PER1A	Period circadian clock 1A	0.95
		PER3	Period circadian clock 3	0.944
		BMAL1A	aryl hydrocarbon receptor nuclear translocator-like 1a	0.923
		BMAL1B	aryl hydrocarbon receptor nuclear translocator-like 1b	0.906
		TIMELESS	Timeless circadian clock	0.85
		CLOCKB	Clock circadian clock regulator b	0.849
		CLOCKA	Clock circadian clock regulator a	0.798
		BHLHe41	basic helix-loop-helix family, member e41	0.793
	CRY1BA	BMAL1A	aryl hydrocarbon receptor nuclear translocator-like 1a	0.984
		PER2	Period circadian clock 2	0.982
		PER1B	Period circadian clock 1B	0.978
		PER3	Period circadian clock 3	0.977
		PER1A	Period circadian clock 1A	0.956
		BMAL1B	aryl hydrocarbon receptor nuclear translocator-like 1b	0.939
		CLOCKB	Clock circadian clock regulator b	0.91
		BHLHe41	basic helix-loop-helix family, member e41	0.904
		CLOCKA	Clock circadian clock regulator a	0.882
		CSNK1E	Casein kinase I isoform epsilon	0.827
	CRY1BB	PER3	Period circadian clock 3	0.944
		PER2	Period circadian clock 2	0.928
		PER1B	Period circadian clock 1B	0.91
		BMAL1A	aryl hydrocarbon receptor nuclear translocator-like 1a	0.9
		PER1A	Period circadian clock 1A	0.885
		BMAL1B	aryl hydrocarbon receptor nuclear translocator-like 1b	0.869
		CLOCKB	Clock circadian clock regulator b	0.819
		CLOCKA	Clock circadian clock regulator a	0.812
		NR1D2B	Nuclear receptor subfamily 1, group D, member 2B	0.703
		TIMELESS	Timeless circadian clock	0.696
	CRY2	NR1D1	Nuclear receptor subfamily 1, group D, member 1	0.985
		HSF2	Heat-shock transcription factor 2	0.979
		CIART	Circadian-associated repressor of transcription a	0.977
		PER2	Period circadian clock 2	0.976
		PER3	Period circadian clock 3	0.969
		ZNF395B	Zinc finger protein 395b	0.968
		BHLHe41	basic helix-loop-helix family, member e41	0.958
		CLOCKB	Clock circadian clock regulator b	0.955
		TIMELESS	Timeless circadian clock	0.952
		BMAL1A	aryl hydrocarbon receptor nuclear translocator-like 1a	0.948
	CRY3	BMAL1A	aryl hydrocarbon receptor nuclear translocator-like 1a	0.993
		PER2	Period circadian clock 2	0.923
		PER1B	Period circadian clock 1B	0.921
		PER3	Period circadian clock 3	0.908
		CLOCKB	Clock circadian clock regulator b	0.898
		TIMELESS	Timeless circadian clock	0.894
		PER1A	Period circadian clock 1A	0.846
		BMAL1B	aryl hydrocarbon receptor nuclear translocator-like 1b	0.835
		CLOCKA	Clock circadian clock regulator a	0.759
		NFIL3-5	nuclear factor, interleukin 3-regulates, member 5	0.75
	PER1A	BHLHe41	basic helix-loop-helix family, member e41	0.959
		CRY1AA	Cryptochome circadian clock 1AA	0.957
		CRY1BA	Cryptochome circadian clock 1BA	0.956
		CRY1BB	Cryptochome circadian clock 1BB	0.95
		PER3	Period circadian clock 3	0.922
		CSNK1E	Casein kinase I isoform epsilon	0.914
		CSNK1Db	casein kinase I, isoform delta b	0.914
		CRY2	Cryptochome circadian clock 2	0.907
		BMAL1A	aryl hydrocarbon receptor nuclear translocator-like 1a	0.905
	PER1B	CRY1AA	Cryptochome circadian clock 1AA	0.982
		CRY1AB	Cryptochome circadian clock 1AB	0.978
		BMAL1A	aryl hydrocarbon receptor nuclear translocator-like 1a	0.975
		BHLHe41	basic helix-loop-helix family, member e41	0.966
		CRY1BB	Cryptochome circadian clock 1BB	0.964
		CRY5	Cryptochrome 5	0.952
		CRY2	Cryptochome circadian clock 2	0.949
		CSNK1Db	casein kinase I, isoform delta b	0.944
		CSNK1E	Casein kinase I isoform epsilon	0.943
		PER3	Period circadian clock 3	0.941
	PER2	CRY1AA	Cryptochome circadian clock 1AA	0.998
		CRY5	Cryptochrome 5	0.99
		CRY2	Cryptochome circadian clock 2	0.982
		CRY1AB	Cryptochome circadian clock 1AB	0.976
		BMAL1A	aryl hydrocarbon receptor nuclear translocator-like 1a	0.976
		CRY1BB	Cryptochome circadian clock 1BB	0.968
		BHLHe41	basic helix-loop-helix family, member e41	0.959
		CRY-DASH	Cryptochrome DASH	0.949
		PER3	Period circadian clock 3	0.941
		CSNK1E	Casein kinase I isoform epsilon	0.937
	PER3	BMAL1A	aryl hydrocarbon receptor nuclear translocator-like 1a	0.988
		CRY1AA	Cryptochome circadian clock 1AA	0.977
		CRY2	Cryptochome circadian clock 2	0.977
		CRY1BA	Cryptochome circadian clock 1BA	0.969
		CRY1BB	Cryptochome circadian clock 1BB	0.944
		CRY1AB	Cryptochome circadian clock 1AB	0.944
		CRY5	Cryptochrome 5	0.943
		PER1B	Period circadian clock 1B	0.941
		PER2	Period circadian clock 2	0.941
		PER1A	Period circadian clock 1A	0.922
	CLOCKA	CLOCK2	Clock circadian clock regulator 2	0.99
		BMAL1A	aryl hydrocarbon receptor nuclear translocator-like 1a	0.953
		BMAL1B	aryl hydrocarbon receptor nuclear translocator-like 1b	0.952
		CRY1AA	Cryptochome circadian clock 1AA	0.933
		CRY1BA	Cryptochome circadian clock 1AB	0.93
		CRY2	Cryptochome circadian clock 2	0.93
		PER2	Period circadian clock 2	0.927
		PER1B	Period circadian clock 1B	0.925
		CRY5	Cryptochrome 5	0.925
	CLOCKB	CLOCKA	Clock circadian clock regulator a	0.964
		CRY1BA	Cryptochome circadian clock 1BA	0.882
		CRY1AA	Cryptochome circadian clock 1AA	0.874
		PER2	Period circadian clock 2	0.85
		CRY1BB	Cryptochome circadian clock 1BB	0.816
		CRY1AB	Cryptochome circadian clock 1AB	0.812
		PER1B	Period circadian clock 1B	0.798
		PER3	Period circadian clock 3	0.795
		PER1A	Period circadian clock 1A	0.792
	CLOCK2	PER2	Period circadian clock 2	0.882
		CRY2	Cryptochome circadian clock 2	0.795
		CRY1	Cryptochome circadian clock 1	0.782
		n/a	n/a	n/a
		n/a	n/a	n/a
		n/a	n/a	n/a
		n/a	n/a	n/a
		n/a	n/a	n/a
		n/a	n/a	n/a
	BMAL1A	CRY3	Cryptochome circadian clock 3	0.993
		CRY1AA	Cryptochome circadian clock 1AA	0.988
		PER3	Period circadian clock 3	0.988
		CRY1BA	Cryptochome circadian clock 1BA	0.984
		PER2	Period circadian clock 2	0.976
		PER1B	Period circadian clock 1B	0.975
		NFIL3-5	nuclear factor, interleukin 3-regulates, member 5	0.972
		CLOCKA	Clock circadian clock regulator a	0.961
		CRY2	Cryptochome circadian clock 2	0.948
		CRY5	Cryptochrome 5	0.936
	BMAL1B	CLOCKA	Clock circadian clock regulator a	0.954
		CRY1AB	Cryptochome circadian clock 1AB	0.939
		CRY1BA	Cryptochome circadian clock 1BA	0.906
		PER3	Period circadian clock 3	0.9
		CRY1AA	Cryptochome circadian clock 1AA	0.898
		CRY5	Cryptochrome 5	0.897
		BMAL1A	aryl hydrocarbon receptor nuclear translocator-like 1a	0.879
		CRY1BB	Cryptochome circadian clock 1BB	0.869
		PER1B	Period circadian clock 1B	0.861
	BMAL2	CRY3	Cryptochome circadian clock 3	0.993
		CRY1AA	Cryptochome circadian clock 1AA	0.988
		PER3	Period circadian clock 3	0.988
		CRY1BA	Cryptochome circadian clock 1BA	0.984
		PER2	Period circadian clock 2	0.976
		PER1B	Period circadian clock 1B	0.975
		NFIL3-5	nuclear factor, interleukin 3-regulates, member 5	0.972
		CLOCKA	Clock circadian clock regulator a	0.961
		CRY2	Cryptochome circadian clock 2	0.948
		CRY5	Cryptochrome 5	0.936
