## Supplementary material for "Adaptation and convergence in circadian-related genes in Iberian freshwater fish": Table S4

### Sheet: BUSTED
	Gene	Model	Parameters	Likelihood (lnL)	AICc	LRT	P-value	ω1	ω2	ω3
	cry1aa	Unconstrained model	22	-2696.9	5438.4	-3.4	0.192	0.00 (92.84%)	0.01 (5.50%)	8.89 (1.66%)
		Constrained model	21	-2698.6	5439.6			0.00 (18.60%)	0.00 (73.32%)	1.00 (8.08%)
	cry1ab	Unconstrained model	22	-2563.6	5171.8	0	1	0.37 (39.59%)	1.00 (60.41%)	1.58 (0.00%)
		Constrained model	21	-2563.6	5169.8			0.38 (39.08%)	0.99 (60.92%)	1.00 (0.00%)
	cry1ba	Unconstrained model	26	-2834.9	5722.2	-0.4	0.772	1.00 (44.69%)	1.00 (35.53%)	4.08 (19.77%)
		Constrained model	25	-2835.1	5720.7			1.00 (19.82%)	1.00 (44.65%)	1.00 (35.53%)
	cry1bb	Unconstrained model	26	-2978.5	6009.5	n/a	n/a	0.33 (35.81%)	0.45 (64.19%)	1.11 (0.00%)
		Constrained model	n/a	n/a	n/a			n/a	n/a	n/a
	cry2	Unconstrained model	24	-2716.4	5481.3	n/a	n/a	0.07 (0.00%)	0.07 (100%)	1.02 (0.00%)
		Constrained model	n/a	n/a	n/a			n/a	n/a	n/a
	cry3	Unconstrained model	24	-2670.3	5389.2	n/a	n/a	0.38 (0.00%)	0.44 (100%)	1.00 (0.00%)
		Constrained model	23	n/a	n/a			n/a	n/a	n/a
	per1a	Unconstrained model	26	-5402.2	10856.7	-4	0.14	0.00 (70.01%)	0.11 (20.09%)	14.73 (9.90%)
		Constrained model	25	-5404.2	10858.6			0.01 (0.00%)	1.00 (63.05%)	1.00 (36.95%)
	per1b	Unconstrained model	24	-6014	12076.2	-5.4	0.067	0.09 (10.11%)	0.12 (89.85%)	317.33 (0.04%)
		Constrained model	23	-6016.7	12079.6			0.00 (86.12%)	0.16 (0.00%)	1.00 (13.88%)
	per2	Unconstrained model	26	-7327.3	14706.8	-21	0	0.00 (2.26%)	0.32 (96.80%)	22.65 (0.94%)
		Constrained model	25	-7337.8	14725.8			0.00 (59.86%)	0.36 (0.00%)	1.00 (40.14%)
	per3	Unconstrained model	26	-5733.9	11520	-7.4	0.024	0.00 (81.58%)	0.00 (13.60%)	9.88 (4.82%)
		Constrained model	25	-5737.6	11525.4			0.00 (61.26%)	0.23 (0.00%)	1.00 (38.74%)
	clocka	Unconstrained model	29	-3654.4	7367.3	0	1	0.08 (0.00%)	0.13 (100%)	1.00 (0.00%)
		Constrained model	28	-3654.4	7365.3			0.07 (0.00%)	0.13 (100%)	1.00 (0.00%)
	clockb	Unconstrained model	22	-3463.8	6912	-36.2	0	0.00 (4.11%)	0.00 (95.25%)	276.06 (0.65%)
		Constrained model	21	-3481.9	7006.4			0.00 (78.24%)	0.23 (0.00%)	1.00 (21.76%)
	clock2	Unconstrained model	28	-3729.7	7515.8	0	1	0.28 (64.93%)	1.00 (1.69%)	1.03 (33.38%)
		Constrained model	27	-3729.7	7513.8			0.29 (0.64%)	0.30 (64.15%)	1.00 (35.21%)
	bmal1a	Unconstrained model	22	-2617.3	5279.1	0	1	0.04 (85.93%)	0.34 (14.07%)	1.11 (0.00%)
		Constrained model	21	-2617.3	5277			0.04 (85.60%)	0.33 (14.40%)	1.00 (0.00%)
	bmal1b	Unconstrained model	22	-2594.1	5232.8	0	1	0.01 (86.43%)	0.25 (13.57%)	1.01 (0.00%)
		Constrained model	21	-2594.1	5230.8			0.01 (86.09%)	0.24 (13.91%)	1.00 (0.00%)
	bmal2	Unconstrained model	26	-2934.2	5920.8	-27	0	0.13 (6.85%)	0.16 (90.70%)	37.68 (2.45%)
		Constrained model	25	-2947.7	5945.8			0.00 (59.17%)	0.28 (0.00%)	1.00 (40.83%)
