## Supplementary material for "Adaptation and convergence in circadian-related genes in Iberian freshwater fish": Table S5

### Sheet: aBSREL
	Protein	Branch	Optimized branch length	LRT	P-value	ω distribution over sites
	CRY1AA	S.carolitertii / S.pyrenaicus (Tagus)	0.018	2.516	0.323	ω1 = 0.00 (98%); ω2 = 6.38 (2%)
		S.torgalensis	0.0005	0.5228	0.649	ω1 = 10000000000 (100%)
		S.aradensis / S.pyrenaicus (Almargem)	0	0	1	ω1= 1.00 (100%)
	CRY2	S.carolitertii	0.002	0	1	ω1 = 0.114 (100%)
		S.pyrenaicus (Tagus)	0.0008	0	1	ω1 = 0.00 (100%)
		S.torgalensis	0.0202	0	1	ω1 = 0.0657 (100%)
		S.aradensis / S.pyrenaicus (Almargem)	0.0008	0	1	ω1 = 0.00 (100%)
	CRY3	S.carolitertii / S.pyrenaicus (Tagus)	0.006	0.4905	1	ω1 = 1.95 (100%)
		S.pyrenaicus (Almargem)	0.0072	4.409	0.201	ω1 = 10000000000 (100%)
		S.torgalensis	0.0128	0	1	ω1 = 0.00457 (100%)
		S.aradensis	0.0097	0	1	ω1 = 0.218 (100%)
	PER1A	S.carolitertii	0.0003	0.5297	0.3235	ω1 = 10000000000 (100%)
		S.pyrenaicus (Tagus)	0	0	1	ω1 = 1.00 (97%)
		S.pyrenaicus (Almargem)	0.0037	0.0253	0.471	ω1 = 1.11 (100%)
		S.torgalensis	0.0008	0	1	ω1 = 0.393 (100%)
		S.aradensis	0.0011	2.4669	0.1106	ω1 = 10000000000 (100%)
	PER1B	S. carolitertii / S. pyrenaicus (Tagus)	0.0019	0	1	ω1 = 0.00 (100%)
		S. pyrenaicus (Almargem)	0	0	1	ω1 = 1.00 (97%)
		S. torgalensis	0.0017	8.5249	0.025	ω1 = 0.00 (99.7%); ω2 = 226 (0.34%)
		S. aradensis	0.0002	0	1	ω1 = 0.00 (100%)
	PER2	S.carolitertii	0.0005	0	1	ω1 = 0.00 (100%)
		S.pyrenaicus (Tagus)	0.0017	0.1183	1	ω1 = 1.48 (100%)
		S.torgalensis	0.0176	18.76	0.0002	ω1 = 0.162 (97%); ω2 = 19.7 (2.7%)
		S.aradensis	0.0163	10.9615	0.0086	ω1 = 0.239 (100%); ω2 = 10000 (0.28%)
		S.pyrenaicus (Almargem)	0.0089	0	1	ω1 = 0.918 (100%)
	PER3	S.carolitertii	0.0026	0	1	ω1 = 0.413 (100%)
		S.pyrenaicus (Tagus)	0.0006	0	1	ω1 = 1.00 (100%)
		S.pyrenaicus (Almargem)	0.0062	8.1047	0.0427	ω1 = 0.0000000000000108 (97%); ω2 = 32.2 (3.2%)
		S.torgalensis	0.0003	0	1	ω1 = 1.00 (100%)
		S.aradensis	0.0016	0	1	ω1 = 0.396 (100%)
	CLOCKA	S.carolitertii / S.pyrenaicus (Tagus)	0.0009	0	1	ω1=0 (100%)
		S.pyrenaicus (Almargem)	0.0006	0	1	ω1 = 1.00 (100%)
		S.torgalensis	0.0006	0	1	ω1 = 0.723 (100%)
		S.aradensis	0.0017	0	1	ω1 = 0.181 (100%)
	CLOCKB	S.carolitertii	0.0066	38.108	0	ω1 = 0.407 (99%); ω2 = 458 (0.62%)
		S.pyrenaicus (Tagus)	0.0004	0.598	0.62	ω1 = 10000000000 (100%)
		S.torgalensis / S.aradensis / S.pyrenaicus (Almargem)	0.0037	0	1	ω1 = 0.0462 (100%)
	BMAL2	S.carolitertii	0.0016	0	1	ω1 = 0.164 (100%)
		S.pyrenaicus (Tagus)	0	0	1	ω1 = 1.00 (100%)
		S. pyrenaicus (Almargem)	0.0053	1.3755	1	ω1 = 3.00 (100%)
		S.torgalensis	0.0011	1.1343	1	ω1 = 10000000000 (100%)
		S.aradensis	0	0	1	ω1 = 1.00 (100%)
