## Supplementary material for "Adaptation and convergence in circadian-related genes in Iberian freshwater fish": Table S6

### Sheet: FEL
	Protein	Number of negatively selected sites	Protein size (aa)	Negatively selected sites	p-value
	CRY1AA	16	620	V316	0.092
				R348	0.069
				Q349	0.056
				H355	0.034
				A360	0.09
				V361	0.045
				T366	0.075
				K369	0.054
				V380	0.095
				F381	0.034
				L384	0.08
				D387	0.031
				A388	0.055
				N393	0.032
				P415	0.079
				L565	0.056
	CRY1AB	2	607	G191	0.097
				H597	0.034
	CRY1BA	3	661	T422	0.089
				D427	0.047
				P661	0.099
	CRY1BB	12	607	E61	0.011
				A82	0.091
				T203	0.086
				A209	0.082
				L294	0.089
				R312	0.089
				D345	0.008
				I347	0.078
				V365	0.077
				V475	0.055
				S509	0.08
				G595	0.08
	CRY2	24	598	N128	0.007
				R203	0.1
				T215	0.098
				L347	0.09
				R348	0.036
				E350	0.068
				R358	0.092
				A360	0.091
				V361	0.089
				F364	0.049
				S373	0.039
				E375	0.009
				K379	0.005
				D389	0.05
				C402	0.046
				Q407	0.081
				C412	0.052
				P415	0.099
				F418	0.017
				P424	0.08
				E437	0.075
				Y438	0.044
				G463	0.062
				R567	0.015
	CRY3	18	558	L67	0.008
				Y75	0.02
				T81	0.001
				I97	0.037
				H156	0.049
				H221	0.029
				F262	0.002
				D338	0.03
				R345	0.073
				Q346	0.034
				H356	0.029
				A357	0.081
				V358	0.058
				D384	0.021
				L397	0.034
				A399	0.092
				S400	0.018
				Y429	0.03
	PER1A	5	1230	E16	0.047
				K670	0.053
				K1128	0.039
				L1190	0.076
				P1216	0.07
	PER1B	17	1415	V341	0.004
				P351	0.099
				P509	0.1
				T595	0.061
				S641	0.026
				L671	0.079
				R903	0.09
				S939	0.057
				I940	0.061
				Y945	0.067
				G948	0.071
				L952	0.067
				M992	0.062
				A1042	0.068
				S1185	0.034
				D1252	0.09
				Y1259	0.042
	PER2	59	1399	P9	0.099
				G34	0.086
				P56	0.021
				S78	0.002
				I79	0.064
				S103	0.01
				I241	0.058
				I244	0.056
				I247	0.058
				E368	0.035
				R391	0.089
				P405	0.002
				Q457	0.023
				P458	0.087
				R468	0.078
				E471	0.039
				Y472	0.044
				T474	0.093
				D476	0.033
				T477	0.01
				V483	0.011
				P485	0.01
				K489	0.006
				F492	0.003
				P512	0.086
				T513	0.02
				I520	0.053
				D521	0.033
				D523	0.033
				I524	0.058
				Q525	0.072
				G546	0.092
				G548	0.078
				S561	0.096
				S565	0.032
				N566	0.017
				N568	0.017
				G569	0.093
				H595	0.027
				K647	0.065
				Y654	0.07
				Q656	0.044
				I657	0.081
				S658	0.049
				C659	0.035
				L670	0.029
				Q681	0.072
				T686	0.094
				S748	0.029
				I752	0.081
				F824	0.027
				Q925	0.038
				G949	0.088
				F1011	0.034
				N1210	0.026
				A1258	0.087
				K1298	0.032
				E1370	0.043
				C1394	0.034
	PER3	19	1281	T29	0.096
				P33	0.011
				H70	0.031
				S77	0.036
				V162	0.086
				F308	0.033
				T381	0.092
				T425	0.091
				C503	0.037
				Q579	0.029
				I613	0.072
				H627	0.041
				T768	0.092
				T778	0.094
				Q929	0.039
				S1105	0.033
				S1140	0.012
				T1212	0.095
				D1257	0.041
	CLOCKA	15	892	V157	0.014
				I288	0.032
				P292	0.017
				D547	0.053
	CLOCKB	5	820	R29	0.087
				K168	0.056
				T194	0.041
				E254	0.038
				D305	0.019
	CLOCK2	9	849	D32	0.034
				K53	0.042
				H173	0.018
				K178	0.051
				I368	0.039
				R397	0.084
				D684	0.025
				Q686	0.029
				N739	0.035
	BMAL1A	4	626	T44	0.079
				K152	0.076
				A496	0.008
				P561	0.043
	BMAL1B	4	622	A2	0.018
				G445	0.086
				G476	0.092
				S601	0.094
	BMAL2	13	631	I116	0.089
				R201	0.089
				T241	0.08
				N244	0.011
				E353	0.038
				F354	0.041
				Y358	0.068
				F366	0.041
				Y377	0.068
				L399	0.064
				N460	0.059
				G503	0.083
				V580	0.079
