## Supplementary material for "Adaptation and convergence in circadian-related genes in Iberian freshwater fish": Table S7

### Sheet: Folha1
			S. carolitertii	S. pyrenaicus (Tagus)	S. pyrenaicus (Almargem)	S. torgalensis	S. aradensis
	CRY1AA	Isoeletric point (pI)	8.15	8.15	8.13	7.91c,f,h,j	8.13
		Aliphatic index (AI)	75.98b,c,d	75.98e,f,g	75.82	75.82	75.82
	CRY1AB	Isoeletric point (pI)	6.82	6.82	6.83	6.66c,f,h	6.66d,g,i
		Aliphatic index (AI)	78.88b,c,d	78.88e,f,g	78.73	78.71	78.71
	CRY1BA	Isoeletric point (pI)	7.9	7.9	8.13b,e,h,i	7.91	7.91
		Aliphatic index (AI)	76.29a,b,c,d	76.6	76.44b,e,h,i	75.57	75.57
	CRY1BB	Isoeletric point (pI)	8.68	8.39a,e,f,g	8.60b,e,h,i	8.76c,f,h,j	8.68
		Aliphatic index (AI)	76.73	76.89	76.28b,e,h,i	75.66c,f,h,j	76.73
	CRY2	Isoeletric point (pI)	8.4	8.4	8.4	8.41	8.23d,g,i,j
		Aliphatic index (AI)	72.24	72.24	72.24	72.24	72.07d,g,i,j
	CRY3	Isoeletric point (pI)	7.05	7.05	6.61b,e,h,i	7.35c,f,h,j	6.90d,g,i,j
		Aliphatic index (AI)	81.27	81.27	84.23b,e,h,i	81.95c,f,h	81.95d,g,i
	PER1A	Isoeletric point (pI)	6.45	6.45	6.47	6.43c,f,h	6.41d,g,i
		Aliphatic index (AI)	64.07	64	63.37b,e,h,i	63.28c,f,h,j	63.05d,g,i,j
	PER1B	Isoeletric point (pI)	5.97	5.97	6	5.96	6
		Aliphatic index (AI)	60.14	60.14	59.31b,e,h	60.42c,f,h,j	59.31d,g,j
	PER2	Isoeletric point (pI)	5.96	5.96	5.98	5.79c,f,h,j	5.63d,g,i,j
		Aliphatic index (AI)	59.19a,b,c,d	59.47a,e,f,g	61.29b,e,h,i	60.51c,f,h,j	62.45d,g,i,j
	PER3	Isoeletric point (pI)	5.49	5.49	5.61b,h,i	5.63c,f,j	5.70d,g,i,j
		Aliphatic index (AI)	61.58a,b,c,d	62.05	62.27b,e,h,i	62.65c,f,h,j	62.05
	CLOCKA	Isoeletric point (pI)
		Aliphatic index (AI)
	CLOCKB	Isoeletric point (pI)	7.3	7.3	7.58b,e,h	7.87c,f,h,j	7.57d,g,j
		Aliphatic index (AI)	68.48	68.48	68.59b,e,h	68.94c,f,h,j	68.59d,g,j
	CLOCK2	Isoeletric point (pI)	6.42	6.33a,e,f,g	6.37b,e,h,i	6.51c,f,h,j	6.41
		Aliphatic index (AI)	67.82a,b,c,d	66.67a,e,f,g	66.78	66.78	66.78
	BMAL1A	Isoeletric point (pI)	6.35	6.35	6.34	6.36	6.34
		Aliphatic index (AI)	70.59	70.59	71.04b,e,h	70.59	71.05d,g,j
	BMAL1B	Isoeletric point (pI)	6.02	6.02	6.02	6.02	6.02
		Aliphatic index (AI)	69.79	69.79	69.79	69.79	69.79
	BMAL2	Isoeletric point (pI)	5.53	5.53	5.53	6.06c,f,h,j	6.16d,g,i,j
		Aliphatic index (AI)	77.89a,b,c,d	77.27a,e,f,g	76.33b,e,h,i	74.34	74.34
	p<0.05: a S. carolitertii vs. S. pyrenaicus (Tagus); b S. carolitertii vs. S. pyrenaicus (Almargem); c S. carolitertii vs. S. torgalensis; d S. carolitertii vs. S. aradensis; e S. pyrenaicus (Tagus) vs. S. pyrenaicus (Almargem); f S. pyrenaicus (Tagus) vs. S. torgalensis; g S. pyrenaicus (Tagus) vs. S. aradensis; h S. pyrenaicus (Almargem) vs. S. torgalensis; i S. pyrenaicus (Almargem) vs. S. ara…
		Confirmar diferenças no kruskal e colocar na legenda
	cores para mostrar os grupos
