## Supplementary material for "Adaptation and convergence in circadian-related genes in Iberian freshwater fish": Table S8

### Sheet: Folha1
	Genes	Primer name (1)	Primer Sequence (1)	Primer name (2)	Primer Sequence (2)
	cry1aa	cry1_f1	Forward: 5’ – GCGGACTGGAGTGTGAA – 3’	cry1_fw2	Forward: 5’ – AGATCTACCAGCAACTGT – 3’
		cry1_r1	Reverse: 5’ – TGTGCAGATTACAGAGCC – 3’	cry1_rv2	Reverse: 5’ – AGAGCTGCTCTGACGTTGG – 3’
	cry1ab	cry1ab_fw1	Forward: 5’ – ATGGTTGTCAATACGATC – 3’	cry1ab_fw2	Forward: 5’ – GTGGGACAGGAATCCC – 3’
		cry1ab_rv1	Reverse: 5’ – CCACTTCGCCAAGGCTTC – 3’	cry1ab_rv2	Reverse: 5’ – GTAACTATATTGCCTCT – 3’
	cry1ba	cry2a_fw1	Forward: 5’ – TCCACTCTCCCTCTACGGT – 3’	cry2a_fw2	Forward: 5’ – GGACCAATACACCAGCAC – 3’
		cry2a_rv1	Reverse: 5’ – ACTCCTGTTACCACTGGC – 3’	cry2a_rv2	Reverse: 5’ – GCATCGCAGCAGAGTATG – 3’
	cry1bb	Cry1bb_fw1	Forward: 5’ – ATGTCCTCCATCAACTCGG – 3’	Cry1bb_fw2	Forward: 5’ – ATCTCTCTGTACGACAAGC – 3’
		Cry1bb_rv1	Reverse: 5’ – GGTTATTAGTGGCGGCCGT – 3’	Cry1bb_rv2	Reverse: 5’ – CTGCATCTTCCTGCCTCTT– 3’
	cry2	cry3_fw1	Forward: 5’ – CAAACTTCACAGAGAGGCG – 3’	cry3_fw2	Forward: 5’ – CCTACGATTCGGCTGTCT – 3’
		cry3_rv1	Reverse: 5’ – CACGACATGACAGACAGC – 3’	cry3_rv2	Reverse: 5’ – TGAAGTCTGAACCTCTGGC – 3’
	cry3	cry4_fw1	Forward: 5’ – CGTTCGGTATGTCACATG – 3’	cry4_fw2	Forward: 5’ – GCTGATCCACAGGTCTCCT – 3’
		cry4_rv1	Reverse: 5’ – TGAAGGTGTTCGAGGAGT – 3’	cry4_rv2	Reverse: 5’ – TCTCCTCCGCTCACGTACA – 3’
	per1a	Per1a_f1	Forward: 5’ – CGACAATCAATCTCTATG – 3’	Per1a_fw2	Forward: 5’ – ATAAGAAAATTCTTCAGTT – 3’
		Per1a_r1	Reverse: 5’ – GAGCAGTCTGTCTTCTGGAT – 3’	Per1a_rv2	Reverse: 5’ – GATTCTGGTCATTCTCTGA – 3’
	per1b	Per1b_fw1	Forward: 5’ – ATGAGCGATGATAACTCCG – 3’	Per1b_fw2	Forward: 5’ – CATACCCATGGGACCTGTAG – 3’
		Per1b_rv1	Reverse: 5’ – GAATTAGAGGGCCTGTCCA – 3’	Per1b_rv2	Reverse: 5’ – TGCATGACTCTTCTTCTC – 3’
	per2	Per2_fw1	Forward: 5’ – TGTCTGAGGACTCAGATTCC – 3’	Per2_fw2	Forward: 5’ – ATAAGAAAATTCTTCAGTT – 3’
		Per2_rv1	Reverse: 5’ – CGAGACCCTGACCTTCAGTG – 3’	Per2_rv2	Reverse: 5’ – GATTCTGGTCATTCTCTGA – 3’
	per3	per3_fw1	Forward: 5’ – TTCCCGATGGAGAAGAGGA – 3’	per3_fw2	Forward: 5’ – GACTGGAGTTAGGATGAAT – 3’
		per3_rv1	Reverse: 5’ – GACTGGAGTTAGGATGAATG – 3’	per3_rv2	Reverse: 5’ – TCATGGGCTGGAGGTTCTG – 3’
	clocka	clock1_fw1	Forward: 5’ – TGACCTCCAGCATAGACC – 3’	clock1_fw2	Forward: 5’ – CACCTCCAGACACAGTTTAG – 3’
		clock1_rv1	Reverse: 5’ – CCTGAAGTACCCAGAACCTC – 3’	clock1_rv2	Reverse: 5’ – GGATGTTAGCCTCAATCATG – 3’
	clockb	clockb_fw1	Forward: 5’ – ATGAGTTCCAGAGACAGG – 3’	clockb_fw2	Forward: 5’ – TCTCGACACAGTCTGGAG – 3’
		clockb_rv1	Reverse: 5’ – GGTGGTGCTCTGTGATCT – 3’	clockb_rv2	Reverse: 5’ – GTTGAACCTGCTGCTGTGG – 3’
	clock2	clock2_f1	Forward: 5’ – ATGGGAGAAGGAAGTGAGC – 3’	clock2_f2
		clock2_r1	Reverse: 5’ – CTGTGGTAAGAGCTATTAGG – 3’	clock2_r2
	bmal1a	bmal1a_fw1	Forward: 5’ – TCCTCCACGATGAATGAG – 3’	bmal1a_fw2	Forward: 5’ – ACAGCACTGGCTATCTGA – 3’
		bmal1a_rv1	Reverse: 5’ – GACGATATGCGGATGAAG – 3’	bmal1a_rv2	Reverse: 5’ – GGAGGCTCATGATAACAG – 3’
	bmal1b	bmal1b_fw1	Forward: 5’ – TGGCAGACCAAAGAATGGA – 3’	bmal1b_fw2	Forward: 5’ – GCTATCTGAAGAGCTGGC – 3’
		bmal1b_rv1	Reverse: 5’ – TTCATCTAAGCCCATCTTAA – 3’	bmal1b_rv2	Reverse: 5’ – CAGGGTAAGTCGCTGAAGT – 3’
	bmal2	Bmal2_f1	Forward: 5’ – GTGGTCGAGGAACACAGCG – 3’	Bmal2_f2	Forward: 5’ – GAGTCCCAGCGGTACTGCA – 3’
		Bmal2_rv1	Reverse: 5’ – GCACGGTGCAGTACCGCTG – 3’	Bmal2_rv2	Reverse: 5’ – CAGACCAGTGCATCTCGTC – 3’
