## Supplementary material for "Adaptation and convergence in circadian-related genes in Iberian freshwater fish": Table S8

### Sheet: Folha1
	Genes	Pair of primers*			PCR Cycles
			Initial Denaturation		Denaturation		Annealing		Extension			Final Extension
			Temp (ºC)	Time (s)	Temp (ºC)	Time (s)	Temp (ºC)	Time (s)	Temp (ºC)	Time (s)	Cycles	Temp (ºC)	Time (s)
	cry1aa	(1)	95	300	95	45	55	60	72	45	30	72	600
	cry1ab	(1)	95	300	95	45	54	60	72	60	32	72	600
	cry1ba	(1)	95	300	95	45	55	60	72	45	30	72	600
	cry1bb	(1)	95	300	95	45	55	60	72	45	35	72	600
	cry2	(1)/(2)	95	300	95	45	56	60	72	60	30	72	600
	cry3	(1)	95	300	95	45	54	60	72	45	32	72	600
	cry1aa	(2)	95	300	95	45	56	60	72	45	30	72	600
	cry1ab	(2)	95	300	95	45	56	60	72	60	32	72	600
	cry1ba	(2)	95	300	95	45	54	60	72	45	30	72	600
	cry1bb	(2)	95	300	95	45	57	60	72	45	35	72	600
	cry3	(2)	95	300	95	45	58	60	72	45	32	72	600
	per1a	(1)/(2)	95	300	95	45	56	60	72	45	30	72	600
	per1b	(1)/(2)	95	300	95	45	56	60	72	60	32	72	600
	per2	(1)/(2)	95	300	95	45	57	60	72	45	30	72	600
	per3	(1)/(2)	95	300	95	45	54	60	72	45	35	72	600
	clocka	(1)/(2)	95	300	95	45	60	60	72	60	30	72	600
	clockb	(1)/(2)	95	300	95	45	54	60	72	60	32	72	600
	clock2	(1)	95	300	95	45	52	60	72	60	32	72	600
	clock2	(2)	95	300	95	45	56	60	72	60	35	72	600
	bmal1a	(1)/(2)	95	300	95	45	56	60	72	60	32	72	600
	bmal1b	(1)/(2)	95	300	95	45	56	60	72	60	32	72	600
	bmal2	(1)	95	300	95	45	55	60	72	60	35	72	600
	bmal2	(2)	95	300	95	45	58	60	72	45	30	72	600
	*The notation (1) or (2) corresponds to the notation used in table S10.
